# The function and Evolution of Stegosaur Osteoderms and Hypothesized Sexual Dimorphism in *Hesperosaurus*

**DOI:** 10.1101/2025.04.10.648273

**Authors:** Evan T. Saitta, Vincent Bonhomme, Mitchell Lukens, Daniel Vidal, Nicholas R. Longrich, Dean R. Richmond, Maximilian T. Stockdale

## Abstract

*Stegosaurus* is one of the most iconic organisms in Earth’s history due to its impressive dermal osteoderms. These consisted of throat ossicles, two pairs of posterior tail spikes, and an estimated 18 large plates arranged in two staggered rows along the neck, back, and tail. The function and evolution of these structures in stegosaurs is a quintessential question in dinosaur paleontology. Although sociosexual display has become a popular explanation of plate function, sexual dimorphism in dinosaurs has been a contentious topic. Spikes are meanwhile often described as defensive structures, but we consider an additional intra-sex combat function worthy of further study.

To investigate the questions surrounding stegosaur osteoderms, we reevaluate variation in North American stegosaur osteoderms, with attention to hypothesized sexual dimorphism in *Hesperosaurus*, a close relative of *Stegosaurus* with similar osteoderms. We correct errors in previous analyses, address challenges of the dimorphism hypothesis, and use outline analysis and effect size statistics to provide further statistical support that one sex possibly had larger, wide/broad plates (hypothesized male), while the other sex had smaller, tall/narrow plates (hypothesized female). Stegosaur plates are a difficult case study for sexual variation because the multiple plates borne by a single individual can result in datasets that violate assumptions of independence. Despite appreciable variation from head to tail along an individual, the variation in size and shape seen in *Hesperosaurus* plates is still consistent with the presence of sexual variation as evidenced by both size-independent, two-dimensional outline analysis as well as size-versus-shape regression analysis of principal component data, with high confidence in the latter.

We note pathologies on stegosaur caudal vertebrae, particularly in old adults of wide-morph *Hesperosaurus*, as well as in *Stegosaurus* tail spikes. These pathologies are consistent with not just predator–prey interactions but also intraspecific combat. There currently is no unambiguous indication of dimorphism in stegosaur thagomizers because alternative hypotheses, such as ontogenetic or interspecific variation, are not yet fully tested.

Finally, we present a hypothetical model of stegosaur osteoderm evolution and function based on fossil and extant evidence. Osteoderms adapted for defense in earlier thyreophorans likely became exapted for sexual display (i.e., plates) and intra-sex combat (e.g., tail spikes in stegosaurs, clubs in ankylosaurs). Therefore, sexual selection may have initiated the differentiation of plates from the terminal thagomizer and induced the unique asymmetry of staggered plates in *Stegosaurus* and *Hesperosaurus*. Osteoderm development in hypothesized males could have been driven to physiological upper limits by sexual selection, while the intensity of predation pressure dictated osteoderm development in hypothesized females. Increasing predation pressure might correlate with large body size, open habitats, spine-like plate processes, long tail spikes, and gular ossicles. Within this hypothetical evolutionary model, *Hesperosaurus* would represent a stegosaur taxon with a high magnitude of sexual dimorphism, consistent with its smaller body size, rounder plates, presumed lack of gular ossicles, and niche occupation within a wet, forested, vegetation-rich habitat in the northern Morrison foreland basin.

The question of stegosaur plate function requires us to look more broadly at thyreophoran osteoderm variation and evolution and to consider complex, multifactor models that incorporate many previously proposed hypotheses. We must sort between primary versus secondary functions of plates, spikes, and ossicles and how these functions changed over time.
