## Supplementary material for "The function and Evolution of Stegosaur Osteoderms and Hypothesized Sexual Dimorphism in *Hesperosaurus*": Data for PCA.csv

Bone or specimen ID number.	Angle between the base of the plate and the apex (degrees)	Length of base (cm)	Perimeter (cm)	Width' (cm)	Surface area (cm2)	Distance from the center of the base to the apex (cm)	S. mjosi morph	Square root of area (cm)	Height above back (cm)
JRDI 5ES-579	62	51	192	40	4297	67	Tall	65.55150647	59.15748872
JRDI 5ES-237	72	49	221	54	5952	79	Tall	77.14920609	75.13346479
JRDI 5ES-357	68	41	203	47	4617	70	Tall	67.94850992	64.90286982
JRDI 5ES-552	64	41	235	52	5996	85	Tall	77.43384273	76.39749394
JRDI 5ES-401	60	21	107	26	1321	32	Tall	36.34556369	27.71281292
WDC DMQ-001; 570P caudal	52	10	45	10	235	13	Tall	15.32970972	10.2441398
WDC DMQ-001; 9808	60	29	124	26	1740	38	Tall	41.71330723	32.90896534
WDC DMQ-001; 9719 cervical	76	8	48	8	251	15	Tall	15.84297952	14.55443589
WDC DMQ-001; plate in “skin sandwich” Block 9999	62	40	209	49	5105	67	Tall	71.44928271	59.15748872
SMA 0092; most anterior cervical plate on mount	90	5	20	5	51	6	Tall	7.141428429	6
SMA 0092; 2nd most anterior cervical plate on mount	90	5	21	6	56	5	Tall	7.483314774	5
SMA 0092; 3rd cervical plate on mount	90	8	37	10	166	9	Tall	12.88409873	9
SMA 0092; 4th most anterior cervical on mount	90	8	40	12	200	11	Tall	14.14213562	11
SMA 0092; 5th cervical plate on mount	90	11	44	13	242	11	Tall	15.55634919	11
SMA 0092; 6th cervical plate on mount	80	11	47	13	250	12	Tall	15.8113883	11.81769304
SMA 0092; 8th cervical plate on mount	74	10	42	12	217	11	Tall	14.73091986	10.57387866
SMA 0092; plate above hips on mount	70	39	200	42	4643	67	Tall	68.13956266	62.95940559
SMA 0092; 1st caudal plate on mount	61	23	110	24	1454	34	Tall	38.13135193	29.73707004
SMA 0092; last caudal plate on mount	68	11	62	14	477	18	Tall	21.84032967	16.68930938
HMNS 14; large caudal plate 10	59	25	132	33	1936	37	Wide	44	31.71519013
JRDI 5ES-523	66	66	220	81	6387	58	Wide	79.9187087	52.98563654
JRDI 5ES-256	70	44	248	77	7657	59	Wide	87.50428561	55.44186463
JRDI 5ES-525	40	21	90	31	943	28	Wide	30.70830507	17.99805307
JRDI 5ES-518	90	59	255	91	7894	49	Wide	88.84818512	49
WDC DMQ-001; J9979 cervical	90	12	38	13	201	9	Wide	14.17744688	9
SMA 0018; largest plate on mount above hips	70	86	271	89	8679	65	Wide	93.1611507	61.08002035
VFSMA 001; biggest plate in collections	90	42	222	75	5964	50	Wide	77.22693831	50
VFSMA 001; most anterior caudal plate on mount	62	15	61	22	445	15	Wide	21.09502311	13.24421389
VFSMA 001; 2nd caudal plate on mount	54	10	46	16	261	11	Wide	16.15549442	8.899186938
VFSMA 001; last caudal plate on mount	49	7	30	11	107	7	Wide	10.34408043	5.282967062
HMNS 14; complete caudal plate 0011	48	20	76	24	575	15	Wide	23.97915762	11.14717238
HMNS 14; caudal? plate 0017	18	10	76	10	73	6	Wide	8.544003745	1.854101966
HMNS 14; cervical plate 0016	90	7	25	8	78	6	Wide	8.831760866	6
HMNS 14; cervical 0016	90	13	42	15	206	8	Wide	14.35270009	8
HMNS14; cervical 0016	90	13	46	16	261	10	Wide	16.15549442	10
HMNS14; cervical 0016	90	15	51	17	302	11	Wide	17.3781472	11
SMA 0018; most posterior plate on mount	59	13	47	18	255	10	Wide	15.96871942	8.571673007
VFSMA 001; 1st dorsal plate on mount (cast)	74	23	125	41	2118	34	Wide	46.021734	32.68289766
VFSMA 001; cervical plate on mount	78	11	43	16	222	12	Wide	14.89966443	11.73777121
SMA 0092; 1st dorsal plate mounted	86	60	196	63	4647	51	Tall	68.16890787	50.87576656
DMNS 33359; juvenile plate	94	10	39	12	198	10	Stegosaurus	14.07124728	9.975640503
