## Supplementary material for "The function and Evolution of Stegosaur Osteoderms and Hypothesized Sexual Dimorphism in *Hesperosaurus*": Data for PCA.xlsx

### Sheet: Sheet1
Bone or specimen ID number.	Angle between the base of the plate and the apex (degrees)	Length of base (cm)	Perimeter (cm)	Width' (cm)	Surface area (cm2)	Distance from the center of the base to the apex (cm)	S. mjosi morph	Square root of area (cm)	Height above back (cm)
JRDI 5ES-579	62	51	192	40	4297	67	Tall	65.5515	59.1575
JRDI 5ES-237	72	49	221	54	5952	79	Tall	77.1492	75.1335
JRDI 5ES-357	68	41	203	47	4617	70	Tall	67.9485	64.9029
JRDI 5ES-552	64	41	235	52	5996	85	Tall	77.4338	76.3975
JRDI 5ES-401	60	21	107	26	1321	32	Tall	36.3456	27.7128
WDC DMQ-001; 570P caudal	52	10	45	10	235	13	Tall	15.3297	10.2441
WDC DMQ-001; 9808	60	29	124	26	1740	38	Tall	41.7133	32.909
WDC DMQ-001; 9719 cervical	76	8	48	8	251	15	Tall	15.843	14.5544
WDC DMQ-001; plate in “skin sandwich” Block 9999	62	40	209	49	5105	67	Tall	71.4493	59.1575
SMA 0092; most anterior cervical plate on mount	90	5	20	5	51	6	Tall	7.14143	6
SMA 0092; 2nd most anterior cervical plate on mount	90	5	21	6	56	5	Tall	7.48331	5
SMA 0092; 3rd cervical plate on mount	90	8	37	10	166	9	Tall	12.8841	9
SMA 0092; 4th most anterior cervical on mount	90	8	40	12	200	11	Tall	14.1421	11
SMA 0092; 5th cervical plate on mount	90	11	44	13	242	11	Tall	15.5563	11
SMA 0092; 6th cervical plate on mount	80	11	47	13	250	12	Tall	15.8114	11.8177
SMA 0092; 8th cervical plate on mount	74	10	42	12	217	11	Tall	14.7309	10.5739
SMA 0092; plate above hips on mount	70	39	200	42	4643	67	Tall	68.1396	62.9594
SMA 0092; 1st caudal plate on mount	61	23	110	24	1454	34	Tall	38.1314	29.7371
SMA 0092; last caudal plate on mount	68	11	62	14	477	18	Tall	21.8403	16.6893
HMNS 14; large caudal plate 10	59	25	132	33	1936	37	Wide	44	31.7152
JRDI 5ES-523	66	66	220	81	6387	58	Wide	79.9187	52.9856
JRDI 5ES-256	70	44	248	77	7657	59	Wide	87.5043	55.4419
JRDI 5ES-525	40	21	90	31	943	28	Wide	30.7083	17.9981
JRDI 5ES-518	90	59	255	91	7894	49	Wide	88.8482	49
WDC DMQ-001; J9979 cervical	90	12	38	13	201	9	Wide	14.1774	9
SMA 0018; largest plate on mount above hips	70	86	271	89	8679	65	Wide	93.1612	61.08
VFSMA 001; biggest plate in collections	90	42	222	75	5964	50	Wide	77.2269	50
VFSMA 001; most anterior caudal plate on mount	62	15	61	22	445	15	Wide	21.095	13.2442
VFSMA 001; 2nd caudal plate on mount	54	10	46	16	261	11	Wide	16.1555	8.89919
VFSMA 001; last caudal plate on mount	49	7	30	11	107	7	Wide	10.3441	5.28297
HMNS 14; complete caudal plate 0011	48	20	76	24	575	15	Wide	23.9792	11.1472
HMNS 14; caudal? plate 0017	18	10	76	10	73	6	Wide	8.544	1.8541
HMNS 14; cervical plate 0016	90	7	25	8	78	6	Wide	8.83176	6
HMNS 14; cervical 0016	90	13	42	15	206	8	Wide	14.3527	8
HMNS14; cervical 0016	90	13	46	16	261	10	Wide	16.1555	10
HMNS14; cervical 0016	90	15	51	17	302	11	Wide	17.3781	11
SMA 0018; most posterior plate on mount	59	13	47	18	255	10	Wide	15.9687	8.57167
VFSMA 001; 1st dorsal plate on mount (cast)	74	23	125	41	2118	34	Wide	46.0217	32.6829
VFSMA 001; cervical plate on mount	78	11	43	16	222	12	Wide	14.8997	11.7378
SMA 0092; 1st dorsal plate mounted	86	60	196	63	4647	51	Tall	68.1689	50.8758
DMNS 33359; juvenile plate	94	10	39	12	198	10	Stegosaurus	14.0712	9.97564
