## Supplementary material for "The function and Evolution of Stegosaur Osteoderms and Hypothesized Sexual Dimorphism in *Hesperosaurus*": hesp.plates.csv

hesp.plates
Plate	Morph	position
HMNS14bottomleftcervical0016	W	cervical
HMNS14bottomrightcervical0016	W	cervical
HMNS14cadaulplate0011	W	caudal
HMNS14caudalplate0017	W	caudal
HMNS14largecaudalplate10	W	caudal
HMNS14topleftcervical0016	W	cervical
HMNS14toprightcervical0016	W	cervical
JRDI237	T	dorsal
JRDI256	W	dorsal
JRDI357	T	dorsal
JRDI401	T	caudal
JRDI518	W	dorsal
JRDI523	W	dorsal
JRDI525	W	caudal
JRDI552	T	dorsal
JRDI579	T	caudal
SMA0018largestplateonmountabovehips	W	dorsal
SMA0018mostposteriorplateonmount	W	caudal
SMA00921stcaudalplatemounted	T	caudal
SMA00921stdorsalplatemounted	T	dorsal
SMA00922ndmostanteriorcervicalplateonmount	T	cervical
SMA00923rdcervicalplateonmount	T	cervical
SMA00924thmostanteriorcervical	T	cervical
SMA00925thcervicalplatemounted	T	cervical
SMA00926thcervicalplate	T	cervical
SMA00928thcervicalplatemounted	T	cervical
SMA0092lastcaudalplatemounted	T	caudal
SMA0092mostanteriorcervicalplatemounted	T	cervical
SMA0092plateabovehipsonmount	T	dorsal
VFSMA0011stdorsalplateonmountcast	W	dorsal
VFSMA0012ndcaudalplateonmount	W	caudal
VFSMA001biggestplateincollections	W	dorsal
VFSMA001cervicalplateonmount	W	cervical
VFSMA001lastcaudalplateonmount	W	caudal
VFSMA001mostanteriorplateonmount	W	caudal
WDCDMQ001570Pcaudal	T	caudal
WDCDMQ0019719cervical	T	cervical
WDCDMQ0019808	T	caudal
WDCDMQ001J9979cervical	W	cervical
WDCDMQ001plateinskinsandwhichblock9999	T	dorsal
