## Supplementary material for "The function and Evolution of Stegosaur Osteoderms and Hypothesized Sexual Dimorphism in *Hesperosaurus*": Angle Data.csv

Bone or specimen ID number.	Angle between the base of the plate and the apex (degrees)	H. mjosi morph
JRDI 5ES-523	66	1
JRDI 5ES-256	70	1
JRDI 5ES-525	40	1
JRDI 5ES-518	90	1
WDC DMQ-001; J9979 cervical	90	1
SMA 0018; largest plate on mount above hips	70	1
VFSMA 001; biggest plate in collections	90	1
VFSMA 001; most anterior caudal plate on mount	62	1
VFSMA 001; 2nd caudal plate on mount	54	1
VFSMA 001; last caudal plate on mount	49	1
HMNS 14; complete caudal plate 0011	48	1
HMNS 14; caudal? plate 0017	18	1
HMNS 14; cervical plate 0016	90	1
HMNS 14; cervical 0016	90	1
HMNS14; cervical 0016	90	1
HMNS14; cervical 0016	90	1
SMA 0018; most posterior plate on mount	59	1
VFSMA 001; 1st dorsal plate on mount (cast)	74	1
VFSMA 001; cervical plate on mount	78	1
JRDI 5ES-579	62	2
JRDI 5ES-237	72	2
JRDI 5ES-357	68	2
JRDI 5ES-552	64	2
JRDI 5ES-401	60	2
WDC DMQ-001; 570P caudal	52	2
WDC DMQ-001; 9808	60	2
WDC DMQ-001; 9719 cervical	76	2
WDC DMQ-001; plate in “skin sandwich” Block 9999	62	2
DMNS 2818; middle plate in tail jacket	65	0
DMNS 2818; most posterior plate in tail jacket	62	0
DMNS 2818; most anterior plate in main jacket	89	0
USNM 4934; road-kill; 2nd most posterior plate	68	0
SMA 0092; most anterior cervical plate on mount	90	2
SMA 0092; 2nd most anterior cervical plate on mount	90	2
SMA 0092; 3rd cervical plate on mount	90	2
SMA 0092; 4th most anterior cervical on mount	90	2
SMA 0092; 5th cervical plate on mount	90	2
SMA 0092; 6th cervical plate on mount	80	2
SMA 0092; 8th cervical plate on mount	74	2
SMA 0092; plate above hips on mount	70	2
SMA 0092; 1st caudal plate on mount	61	2
SMA 0092; last caudal plate on mount	68	2
DMNS 2818; largest neck plate	90	0
DMNS 2818; medium neck plate	90	0
DMNS 2818; smallest neck plate	90	0
NHMUK R36730; plate labeled #1	89	0
NHMUK R36730; plate labeled #2	90	0
NHMUK R36730; plate labeled #3	90	0
NHMUK R36730; plate labeled #4	88	0
NHMUK R36730; plate labeled #5	46	0
NHMUK R36730; plate labeled #7	90	0
NHMUK R36730; plate labeled #6	80	0
NHMUK R36730; plate labeled #18	58	0
NHMUK R36730; plate labeled #17	67	0
NHMUK R36730; plate labeled #11	56	0
NHMUK R36730; plate labeled #10	62	0
NHMUK R36730; plate labeled #16	56	0
NHMUK R36730; plate labeled #12	67	0
HMNS 14; large caudal plate 10	59	1
USNM 4934; road-kill; most posterior plate	60	0
NHMUK R36730; plate labeled #15	62	0
DMNS 2818; largest in head jacket	90	0
DMNS 2818; 2nd most posterior plate in head jacket	85	0
NHMUK R36730; plate labeled #8	90	0
NHMUK R36730; plate labeled #9	90	0
DMNS 2818; most anterior plate in tail jacket	68	0
DMNS 2818; most posterior plate in main jacket	66	0
DMNS 2818; 2nd most posterior plate in main jacket	66	0
USNM 4934; road-kill; 3rd most anterior dorsal	70	0
SMA 0092; 1st dorsal plate mounted	86	2
NHMUK R36730; plate labeled #13	50	0
DMNS 2818; 3rd most anterior plate in main jacket	72	0
USNM 4934; road-kill; 3rd most posterior plate	70	0
