## Supplementary material for "The function and Evolution of Stegosaur Osteoderms and Hypothesized Sexual Dimorphism in *Hesperosaurus*": Spikes FINAL.csv

Collection	Site	Location	Genus	Specimen #	Anterior or Posterior	Length from tip to center of base (cm)	Length of base, anteroposterior (cm)	Width at midshaft, anteroposterior (cm)	Depth at midshaft, dorsoventral (cm)	Width at base of shaft for anterior spikes, anteroposterior (cm)	Depth at base of shaft for anterior spikes, dorsoventral (cm)	Depth at center of base, dorsoventral (cm)
JRDI	5ES	southwest of Grass Range, MT	Hesperosaurus	JRDI 5ES-264 (Tail with broken tip most likely wrongly thought to be keratin, and mislabelled as 260 in Saitta thesis)	anterior	56.5	13.7	4.3	2.8	8.4	5.5	6.8
JRDI	5ES	southwest of Grass Range, MT	Hesperosaurus	JRDI 5ES-258	posterior	35	6.35	3.3	3.6	NA	?	5.3
JRDI	5ES	southwest of Grass Range, MT	Hesperosaurus	JRDI 5ES-232	anterior	42.8	13.3	5.5	2.9	8.3	4.7	6.2
JRDI	5ES	southwest of Grass Range, MT	Hesperosaurus	JRDI 5ES-293	posterior	34.5	9	4	3.5	NA	?	5
JRDI	5ES	southwest of Grass Range, MT	Hesperosaurus	JRDI 5ES-247	anterior	29.2	9.8	4	2.7	7.2	3.7	4
JRDI	5ES	southwest of Grass Range, MT	Hesperosaurus	JRDI 5ES-505	anterior	>46.5	13.4	5.3	4.4	9	6.1	6
JRDI	5ES	southwest of Grass Range, MT	Hesperosaurus	JRDI 5ES-491	posterior	>39.9	8.1	3.5	3.6	NA	?	4.7
JRDI	5ES	southwest of Grass Range, MT	Hesperosaurus	JRDI 5ES-297	posterior	41.6	8.3	3.8	3.4	NA	?	5.8
WDC	Meilyn Q	Como Bluff	Hesperosaurus	?	3 posterior, 1 anterior	?	?	?	?	?	?	?
BYU	Cactus Park Q	CO	Stegosaurus	Byu 12531	anterior	40.5	10	5.5	3.4	8.4	?	4.5
MWC	Bollan Q	Rabbit Valley, CO; 5m above brushy-saltwash contact; lower than and near Mygaat-Moore Q	Stegosaurus	MWC 81; left in photo	posterior	37.6	11.5	5.9	5.9	NA	?	7.1
MWC	Bollan Q	Rabbit Valley, CO; 5m above brushy-saltwash contact; lower than and near Mygaat-Moore Q	Stegosaurus	MWC 81; right in photo	posterior	44.3	11.4	5	3.9	NA	?	6.8
MWC	Bollan Q	Rabbit Valley, CO; 5m above brushy-saltwash contact; lower than and near Mygaat-Moore Q	Stegosaurus	MWC 81; left in photo	anterior	55.1	17.2	7.5	3.9	11.9	7.1	12
MWC	Bollan Q	Rabbit Valley, CO; 5m above brushy-saltwash contact; lower than and near Mygaat-Moore Q	Stegosaurus	MWC 81; right in photo	anterior	55.8	15.7	6.5	5.8	11.9	7.8	9.3
DMNS	Location #611	Fremont County, CO	Stegosaurus	DMNS 2818; ant in better shape	anterior	>35.8	17.9	6.8	3.9	13.7	5.7	8.7
DMNS	Location #611	Fremont County, CO	Stegosaurus	DMNS 2818; ant in bad shape	anterior	>>26.7	18.4	8.5	2.2	11.4	4.6	8.1
DMNS	Location #611	Fremont County, CO	Stegosaurus	DMNS 2818; complete spike	posterior	52.8	12.9	5.5	2.5	NA	?	6.3
DMNS	Location #611	Fremont County, CO	Stegosaurus	DMMH 2818; incomplete spike	posterior	>34.1	12.5	5.8	4	NA	?	6.3
DMNS		Fremont County, CO	Stegosaurus	DMNS 1483	anterior	54.864	13.7	7.4	6.1	NA	?	8.4
DMNS		Fremont County, CO	Stegosaurus	DMNS 1483	posterior	54.864	12.4	6.2	5.1	NA	?	6.4
DMNS		Fremont County, CO	Stegosaurus	DMNS 1483	anterior	53.0352	15	7.5	5.5	11.4	7.2	8.3
DMNS		Fremont County, CO	Stegosaurus	DMNS 1483	posterior	50.292	13.2	6	5.5	NA	?	13.2
SMA	Howe-Stephens Quarry	Shell, WY	Hesperosaurus	SMA0018	anterior	49.9	19.3	9.2	6.1	13.3	6.6	10.6
SMA	Howe-Stephens Quarry	Shell, WY	Hesperosaurus	SMA0018	anterior	48.6	18.4	9.7	6	13.3	6.6	10
SMA	Howe-Stephens Quarry	Shell, WY	Hesperosaurus	SMA0018	posterior	43.6	11.4	6.3	5.2	NA	?	8.1
SMA	Howe-Stephens Quarry	Shell, WY	Hesperosaurus	SMA0018	posterior	46.4	12.7	6.2	5	NA	?	8.2
SMA	Howe-Scott Quarry	Shell, WY	Hesperosaurus	SMA0092	anterior	37.8	10.3	4.8	?	7	?	?
SMA	Howe-Scott Quarry	Shell, WY	Hesperosaurus	SMA0092	anterior	>35.5	?	5.9	3.9	?	?	?
SMA	Howe-Scott Quarry	Shell, WY	Hesperosaurus	SMA0092	posterior	37.6	5.9	?	3.5	NA	?	3.8
SMA	Howe-Scott Quarry	Shell, WY	Hesperosaurus	SMA0092	posterior	35.9	6.2	?	4	NA	?	4.2
NHMUK	Red Canyon Ranch	Shell, WY; 3 mi SE of Howe Ranch	Stegosaurus	NHMUK R36730; right anterior as mounted	anterior	37			4		5	6
NHMUK	Red Canyon Ranch	Shell, WY; 3 mi SE of Howe Ranch	Stegosaurus	NHMUK R36730; left anterior as mounted	anterior	39			5		6	7
NHMUK	Red Canyon Ranch	Shell, WY; 3 mi SE of Howe Ranch	Stegosaurus	NHMUK R36730; right posterior as mounted	posterior	31			5	NA	?	5
NHMUK	Red Canyon Ranch	Shell, WY; 3 mi SE of Howe Ranch	Stegosaurus	NHMUK R36730; left posterior as mounted	posterior	29			4	NA	?	5
USNM	8 mi East of Como Q13	Albany County, WY	Stegosaurus	USNM v4288; complete right? Anterior	anterior	28.4
USNM	8 mi East of Como Q13	Albany County, WY	Stegosaurus	USNM v4288; posterior right? Dorsal of vertabrae	posterior	27
USNM	8 mi East of Como Q13	Albany County, WY	Stegosaurus	USNM v4288; posterior left? Ventral of vertebrae	posterior	25.7
USNM	Canyon City Quarry 3	Canyon City, Colorado	Stegosaurus	USNM v4936	posterior	>41.7	8.6					5.7
USNM	8mi East of Como Quarry 13	Albany CO, WY	Stegosaurus	USNM v4714	anterior
USNM	8mi East of Como Quarry 13	Albany CO, WY	Stegosaurus	USNM v4714	anterior
USNM	8mi East of Como Quarry 13	Albany CO, WY	Stegosaurus	USNM v4714	posterior
USNM	8mi East of Como Quarry 13	Albany CO, WY	Stegosaurus	USNM v4714	posterior
USNM	Como Q13	Albany County, WY	Stegosaurus	USNM v6099	anterior	59.1	17.7	8.2	6.3	13	8.4	9.5
USNM	Como Q13	Albany County, WY	Stegosaurus	USNM v6099	anterior	?	19.9	9	6.7	12.6	8.4	10.7
USNM	Como Q13	Albany County, WY	Stegosaurus	USNM v6099	posterior	51.5	13.8	5.3	5.2	NA	?	6.9
USNM	Como Q13	Albany County, WY	Stegosaurus	USNM v6099	posterior	51.6	?	5.6	5.1	NA	?	6.2
USNM	8mi East of Como Quarry 13	Albany County, WY	Stegosaurus	USNM v6531; 1st spike (left to right) in photo #991	anterior	34.1	11.7
USNM	8mi East of Como Quarry 13	Albany County, WY	Stegosaurus	USNM v6531; 2nd spike (left to right) in photo #991	anterior	?	11.4
USNM	8mi East of Como Quarry 13	Albany County, WY	Stegosaurus	USNM v6531; 3rd spike (left to right) in photo #991	posterior	?	9.3
USNM	8mi East of Como Quarry 13	Albany County, WY	Stegosaurus	USNM v6531; 4th spike (left to right) in photo #991	posterior	?	9.7
USNM	8mi East of Como Quarry 13	Albany County, WY	Stegosaurus	USNM v6629; left spike in photo #992	anterior	20	5.3
USNM	8mi East of Como Quarry 13	Albany County, WY	Stegosaurus	USNM v6629; right spike in photo #992	posterior	17.1	4.2
YPM	Como Q12 Robber's roost	Albany County, WY	Stegosaurus	YPM 1853; L1	anterior	59.1	17.2	9.3	6	14.3	8.5	10.9
YPM	Como Q12 Robber's roost	Albany County, WY	Stegosaurus	YPM 1853; L2	anterior	56.5	15.2	8.2	5.8	13.5	7.6	9.9
YPM	Como Q12 Robber's roost	Albany County, WY	Stegosaurus	YPM 1853; L3	posterior	>60.5	12.7	6.6	4.7	NA	?	9.4
YPM	Como Q12 Robber's roost	Albany County, WY	Stegosaurus	YPM 1853; L4	posterior	52.4	10.8	5.6	4.9	NA	?	6.7
YPM	Como Q12 Robber's roost	Albany County, WY	Stegosaurus	YPM 1853; R1	anterior	59.4	14.8	8.3	6.6	13	8.8	10.6
YPM	Como Q12 Robber's roost	Albany County, WY	Stegosaurus	YPM 1853; R2	anterior	58.9	15.4	7.7	5.3	12.7	7.9	9.7
YPM	Como Q12 Robber's roost	Albany County, WY	Stegosaurus	YPM 1853; R3	posterior	47	12.7	6.4	5.6	NA	?	8.2
YPM	Como Q12 Robber's roost	Albany County, WY	Stegosaurus	YPM 1853; R4	posterior	45.7	11.7	4.9	4.9	NA	?	6.9
YPM	Como Q13 W	Albany County, WY	Stegosaurus	YPM ?; 9C.14.4C	anterior	37.2	18.4	7.5	6	13.1	7.5	12.5
YPM	Como Q13 W?	Albany County, WY	Stegosaurus	YPM ?; 9C.14.4a	anterior	55.9	19.2	7.5	5.6	14.1	8.2	10.3
YPM			Stegosaurus	YPM ?; 9C.13.3e	can't tell	>46.7	?	7.2	4.6			8
AMNH		WY	Stegosaurus	AMNH 556	anterior	>53.6	19.8	8.7	7.1	14.5	8.7	10
AMNH	Bone Cabin Quarry	15 mi north of Laramie, WY	Stegosaurus	AMNH 961; smallest spike	anterior	>31.4	12.7	5.6	3.3	10	3.5	4.1
AMNH	Bone Cabin Quarry	16 mi north of Laramie, WY	Stegosaurus	AMNH 961; largest spike	anterior	>55.6	15.2	7.5	5.2	13.5	7.2	8.2
AMNH	Bone Cabin Quarry	17 mi north of Laramie, WY	Stegosaurus	AMNH 961; longest spike	posterior	57.8	11.8	5.8	3.9	NA	?	6.5
AMNH	Bone Cabin Quarry	18 mi north of Laramie, WY	Stegosaurus	AMNH 961; middle sized spike	posterior	>42.8	12	6	4.3	NA	?	6.7
AMNH		WY	Stegosaurus	AMNH 544	anterior	>52.7	18.2	8.5	4.7	15.2	6.7	8.4
AMNH	Bone Cabin Quarry	15 mi north of Laramie, WY	Stegosaurus	AMNH 650	posterior	>55	10.5	5.3	4.6	NA	?	6.3
AMNH		WY	Stegosaurus	AMNH 5752; big spike	anterior	>34.2	12.7	6.7	3.4	11.1	4.6	5.7
AMNH		WY	Stegosaurus	AMNH 5752; small spike	posterior	>37.9	9.3	4.7	3.7	NA	?	4.6
CM	Carnegie Quarry	Dinosaur National Monument, UT	Stegosaurus	CM 21770	anterior	51	13.5	6.3	5.3	10.3	6.2	7.3
UMNH	Cleveland Lloyd Dinosaur Quarry	Elmo, UT	Stegosaurus	UMNH-VP 9872	posterior	>41.4	9.3	4.7	5.1	8	5.9	6.1
UMNH	Cleveland Lloyd Dinosaur Quarry	Elmo, UT	Stegosaurus	UMNH-VP 5489/UUVP 2991	?	23.8	4	3.6	2.3	NA	?	4
UMNH	Cleveland Lloyd Dinosaur Quarry	Elmo, UT	Stegosaurus	UMNH-VP 9871/UUVP 633	?	40	9	4.7	3.7	6.8	4	4.3
UMNH	Cleveland Lloyd Dinosaur Quarry	Elmo, UT	Stegosaurus	UMNH-VP 5737	anterior	?	11.6	8.7	3.6	8.1	5.7	9.9
