## Supplementary material for "The function and Evolution of Stegosaur Osteoderms and Hypothesized Sexual Dimorphism in *Hesperosaurus*": Unedited Correct Saitta 2015 Data.xlsx

### Sheet: Horizontal oval
All measurements rounded to the nearest centimeter.
Plate labels for NHMUK R36730 are based on labels assigned at the Black Hills Insitute of Geological Research (used to construct the mounted cast at the Suariermuseum Aathal) since the mount at the NHM was unavailable at the time of study
Color Coding
Green	Plates complete enough for an accurate outline to be reconstructed.
Yellow	Plates not entirely complete, but allowing for a plausible outline to be reconstructed.
Blue	Measurements that involve any degree of estimation.
Bone or specimen ID number.	Angle between the base of the plate and the apex (degrees)	Length of base (cm)	Perimeter (cm)	Major axis (cm)	Minor axis (cm)	Surface area (cm2)	Distance from the center of the base to the apex (cm)	S. mjosi morph
JRDI 5ES-523	66	66	220	81	54	6387	58	Wide
JRDI 5ES-256	70	44	248	77	58	7657	59	Wide
JRDI 5ES-525	40	21	90	31	18	943	28	Wide
JRDI 5ES-518	90	59	255	91	49	7894	49	Wide
WDC DMQ-001; J9979 cervical	90	12	38	13	9	201	9	Wide
SMA 0018; largest plate on mount above hips	70	86	271	89	60	8679	65	Wide
VFSMA 001; biggest plate in collections	90	42	222	75	50	5964	50	Wide
VFSMA 001; most anterior caudal plate on mount	62	15	61	22	15	445	15	Wide
VFSMA 001; 2nd caudal plate on mount	54	10	46	16	10	261	11	Wide
VFSMA 001; last caudal plate on mount	49	7	30	11	6	107	7	Wide
HMNS 14; complete caudal plate 0011	48	20	76	24	15	575	15	Wide
HMNS 14; caudal? plate 0017	18	10	76	10	4	73	6	Wide
HMNS 14; cervical plate 0016	90	7	25	8	6	78	6	Wide
HMNS 14; cervical 0016	90	13	42	15	8	206	8	Wide
HMNS14; cervical 0016	90	13	46	16	10	261	10	Wide
HMNS14; cervical 0016	90	15	51	17	11	302	11	Wide
SMA 0018; most posterior plate on mount	59	13	47	18	10	255	10	Wide
VFSMA 001; 1st dorsal plate on mount (cast)	74	23	125	41	34	2118	34	Wide
VFSMA 001; cervical plate on mount	78	11	43	16	10	222	12	Wide
Istituional Abbreviations
DMNS	Denver Museum of Nature and Science, Denver, CO, USA
HMNS	Hayashibara Museum of Natural Sciences, Okayama, Japan
JRDI	Judith River Dinosaur Institute, Billings, MT, USA
NHMUK	Natural History Museum, London, UK
SMA	Sauriermuseum Aathal, Aathal, Switzerland
USNM	United States National Museum, Washington D.C., USA
VFSMA	Verein für das Sauriermuseum, Aathal, Switzerland
WDC	Wyoming Dinosaur Center, Thermopolis, WY, USA

### Sheet: Vertical oval or triangular
All measurements rounded to the nearest centimeter.
Plate labels for NHMUK R36730 are based on labels assigned at the Black Hills Insitute of Geological Research (used to construct the mounted cast at the Suariermuseum Aathal) since the mount at the NHM was unavailable at the time of study
Color Coding
Green	Plates complete enough for an accurate outline to be reconstructed.
Yellow	Plates not entirely complete, but allowing for a plausible outline to be reconstructed.
Blue	Measurements that involve any degree of estimation.
Bone or specimen ID number.	Angle between the base of the plate and the apex (degrees)	Length of base (cm)	Perimeter (cm)	Minor axis (cm)	Anteroposterior width (cm). Differentiated from the minor axis since the width is parallel to the line connecting the anterior and posterior limits of the base and is measured roughly halfway up the height of the plate.	Surface area (cm2)	Distance from the center of the base to the apex (cm)	S. mjosi morph
JRDI 5ES-579	62	51	192	40	47	4297	67	Tall
JRDI 5ES-237	72	49	221	54	53	5952	79	Tall
JRDI 5ES-357	68	41	203	47	51	4617	70	Tall
JRDI 5ES-552	64	41	235	52	48	5996	85	Tall
JRDI 5ES-401	60	21	107	26	30	1321	32	Tall
WDC DMQ-001; 570P caudal	52	10	45	10	13	235	13	Tall
WDC DMQ-001; 9808	60	29	124	26	25	1740	38	Tall
WDC DMQ-001; 9719 cervical	76	8	48	8	9	251	15	Tall
WDC DMQ-001; plate in “skin sandwich” Block 9999	62	40	209	49	55	5105	67	Tall
DMNS 2818; middle plate in tail jacket	65	34	138	38	43	2520	38	NA
DMNS 2818; most posterior plate in tail jacket	62	25	83	23	25	884	23	NA
DMNS 2818; most anterior plate in main jacket	89	43	174	47	52	4073	52	NA
USNM 4934; road-kill; 2nd most posterior plate	68	30	130	38	42	2232	35	NA
SMA 0092; most anterior cervical plate on mount	90	5	20	5	5	51	6	Tall
SMA 0092; 2nd most anterior cervical plate on mount	90	5	21	6	6	56	5	Tall
SMA 0092; 3rd cervical plate on mount	90	8	37	10	10	166	9	Tall
SMA 0092; 4th most anterior cervical on mount	90	8	40	12	12	200	11	Tall
SMA 0092; 5th cervical plate on mount	90	11	44	13	13	242	11	Tall
SMA 0092; 6th cervical plate on mount	80	11	47	13	13	250	12	Tall
SMA 0092; 8th cervical plate on mount	74	10	42	12	12	217	11	Tall
SMA 0092; plate above hips on mount	70	39	200	42	57	4643	67	Tall
SMA 0092; 1st caudal plate on mount	61	23	110	24	29	1454	34	Tall
SMA 0092; last caudal plate on mount	68	11	62	14	16	477	18	Tall
DMNS 2818; largest neck plate	90	7	52	9	13	277	21	NA
DMNS 2818; medium neck plate	90	6	41	8	9	197	14	NA
DMNS 2818; smallest neck plate	90	4	25	4	4	65	10	NA
NHMUK R36730; plate labeled #1	89	4	28	5	5	88	10	NA
NHMUK R36730; plate labeled #2	90	4	30	5	5	104	11	NA
NHMUK R36730; plate labeled #3	90	4	29	5	5	98	11	NA
NHMUK R36730; plate labeled #4	88	6	33	6	6	126	13	NA
NHMUK R36730; plate labeled #5	46	13	48	11	15	287	12	NA
NHMUK R36730; plate labeled #7	90	16	80	19	19	829	27	NA
NHMUK R36730; plate labeled #6	80	16	56	13	18	413	15	NA
NHMUK R36730; plate labeled #18	58	15	65	15	19	557	20	NA
NHMUK R36730; plate labeled #17	67	24	90	21	22	984	27	NA
NHMUK R36730; plate labeled #11	56	31	149	37	48	2865	47	NA
NHMUK R36730; plate labeled #10	62	36	143	47	43	2757	45	NA
NHMUK R36730; plate labeled #16	56	30	130	34	38	2108	41	NA
NHMUK R36730; plate labeled #12	67	42	168	45	47	3700	51	NA
HMNS 14; large caudal plate 10	59	25	132	29	33	1936	37	Wide
USNM 4934; road-kill; most posterior plate	60	21	86	22	28	961	24	NA
NHMUK R36730; plate labeled #15	62	32	160	45	45	3205	43	NA
Istituional Abbreviations
DMNS	Denver Museum of Nature and Science, Denver, CO, USA
HMNS	Hayashibara Museum of Natural Sciences, Okayama, Japan
JRDI	Judith River Dinosaur Institute, Billings, MT, USA
NHMUK	Natural History Museum, London, UK
SMA	Sauriermuseum Aathal, Aathal, Switzerland
USNM	United States National Museum, Washington D.C., USA
VFSMA	Verein für das Sauriermuseum, Aathal, Switzerland
WDC	Wyoming Dinosaur Center, Thermopolis, WY, USA

### Sheet: Shoulder plates
All measurements rounded to the nearest centimeter.
Plate labels for NHMUK R36730 are based on labels assigned at the Black Hills Insitute of Geological Research (used to construct the mounted cast at the Suariermuseum Aathal) since the mount at the NHM was unavailable at the time of study
Color Coding
Green	Plates complete enough for an accurate outline to be reconstructed.
Yellow	Plates not entirely complete, but allowing for a plausible outline to be reconstructed.
Blue	Measurements that involve any degree of estimation.
Bone or specimen ID number.	Angle between the base of the plate and the apex (degrees)	Length of base (cm)	Perimeter (cm)	Major axis of the oval portion of the plate (cm)	Minor axis (cm)	Surface area (cm2)	Distance from the center of the base to the apex (cm)	S. mjosi morph
DMNS 2818; largest in head jacket	90	22	143	49	38	2719	49	NA
DMNS 2818; 2nd most posterior plate in head jacket	85	17	116	42	26	1592	42	NA
NHMUK R36730; plate labeled #8	90	25	106	35	29	1369	35	NA
NHMUK R36730; plate labeled #9	90	24	137	46	39	2402	46	NA
Istituional Abbreviations
DMNS	Denver Museum of Nature and Science, Denver, CO, USA
HMNS	Hayashibara Museum of Natural Sciences, Okayama, Japan
JRDI	Judith River Dinosaur Institute, Billings, MT, USA
NHMUK	Natural History Museum, London, UK
SMA	Sauriermuseum Aathal, Aathal, Switzerland
USNM	United States National Museum, Washington D.C., USA
VFSMA	Verein für das Sauriermuseum, Aathal, Switzerland
WDC	Wyoming Dinosaur Center, Thermopolis, WY, USA

### Sheet: Sub-right trapezoidal
All measurements rounded to the nearest centimeter.
Plate labels for NHMUK R36730 are based on labels assigned at the Black Hills Insitute of Geological Research (used to construct the mounted cast at the Suariermuseum Aathal) since the mount at the NHM was unavailable at the time of study
Color Coding
Green	Plates complete enough for an accurate outline to be reconstructed.
Yellow	Plates not entirely complete, but allowing for a plausible outline to be reconstructed.
Blue	Measurements that involve any degree of estimation.
Bone or specimen ID number.	Angle between the base of the plate and the apex (degrees)	Length of base (cm)	Perimeter (cm)	Length of the spine-like projection at the apex (cm)	Length of the base of the spine-like projection at the apex (cm)	Major axis length for the oval bottom portion of the plate (cm)	Minor axis length for the oval bottom portion of the plate (cm)	Surface area (cm2)	Distance from the center of the base to the apex (cm)	Maximum anteroposterior width of the plate (cm). Taken only if the major axis does not adequately describe the plate based on its morphology	S. mjosi morph
DMNS 2818; most anterior plate in tail jacket	68	60	227	24	37	61	37	6055	59	NA	NA
DMNS 2818; most posterior plate in main jacket	66	72	277	38	46	77	49	7696	94	NA	NA
DMNS 2818; 2nd most posterior plate in main jacket	66	55	219	22	44	64	37	5957	58	NA	NA
USNM 4934; road-kill; 3rd most anterior dorsal	70	73	281	38	58	80	41	8260	77	NA	NA
SMA 0092; 1st dorsal plate mounted	86	60	196	23	43	63	28	4647	51	NA	Tall
NHMUK R36730; plate labeled #13	50	54	199	NA	NA	77	42	4776	65	59	NA
DMNS 2818; 3rd most anterior plate in main jacket	72	38	166	10	22	52	34	3469	46	52	NA
USNM 4934; road-kill; 3rd most posterior plate	70	47	233	19	33	66	44	6573	68	NA	NA
Istituional Abbreviations
DMNS	Denver Museum of Nature and Science, Denver, CO, USA
HMNS	Hayashibara Museum of Natural Sciences, Okayama, Japan
JRDI	Judith River Dinosaur Institute, Billings, MT, USA
NHMUK	Natural History Museum, London, UK
SMA	Sauriermuseum Aathal, Aathal, Switzerland
USNM	United States National Museum, Washington D.C., USA
VFSMA	Verein für das Sauriermuseum, Aathal, Switzerland
WDC	Wyoming Dinosaur Center, Thermopolis, WY, USA
